# A *CDKN2C* retroduplication in Bowhead whales is associated with the evolution of extremely long lifespans and alerted cell cycle dynamics

**DOI:** 10.1101/2022.09.07.506958

**Authors:** Juan M. Vazquez, Morgan Kraft, Vincent J. Lynch

## Abstract

Among the constraints on the evolution of remarkably long lifespans is an increased risk of developing cancer because organisms with long lifespans have more time to accumulate cancer-causing mutations than organisms with shorter lifespans. Indeed, while there is a strong correlation between lifespan and cancer risk within species, there is no correlation between maximum lifespan and cancer risk across species (‘Peto’s Paradox’). Here we use evolutionary genomics and comparative experimental biology to explore the mechanisms by which Bowhead whales (*Balaena mysticetus*), which can live at least 211 years, evolved their extremely long lifespans. We found that the Bowhead whale genome encodes a species-specific retroduplicated *CDKN2C* (p18^INK4C^) gene (*CDKN2CRTG*). The *CDKN2CRTG* gene is embedded within a Cetacean-specific LINE L1 element, and is highly expressed in Bowhead whale tissues likely because it coopted an L1 promoter to drive constitutive expression. Furthermore we use a series of gain of function experiments to show how the duplicate *CDKN2CRTG* gene may influence cellular phenotypes such as cell cycle progression and DNA damage repair in ways that are beneficial for aging and cancer resistance. Remarkably, Bowhead and Right whales only diverged ~4-5 million years ago, suggesting the long lifespan of Bowheads may have evolved relatively recently and coincident with the origin of *CDKN2CRTG*.
