## Supplementary and Source Data for "A *CDKN2C* retroduplication in Bowhead whales is associated with the evolution of extremely long lifespans and alerted cell cycle dynamics": Figure 1 ΓÇô source data 1.xlsx

### Sheet: Sheet1
Common name	Scientific name	neoplasia	necropsies	Prevelance	95% CI lower	95% CI upper	REF
Beluga – St. Lawrence estuary	Delphinapterus leucas	21	129	0.162791	0.103685	0.238014	PMID: 11882480 PMCID: PMC1240769 DOI: 10.1289/ehp.02110285
Beluga – St. Lawrence estuary	Delphinapterus leucas	4	13	0.307692	0.0909204	0.614262	PMID: 3134469 DOI: 10.1016/0021-9975(88)90038-2
Beluga – St. Lawrence estuary (combined)	Delphinapterus leucas	25	142	0.176056	0.117294	0.248827
Beluga – Arctic	Delphinapterus leucas	0	50	0	0	0.0711217	https://journals.sagepub.com/doi/epub/10.1354/vp.43-6-866
Pilot whale	Globicephala melaena	1	55	0.0181818	0.000460218	0.097191	https://journals.sagepub.com/doi/epub/10.1354/vp.43-6-867
bottlenose dolphin	Tursiops truncatus	1	10	0.1	0.00252858	0.445016	https://journals.sagepub.com/doi/epub/10.1354/vp.43-6-868
harbor porpoise	Phocoena phocoena	1	41	0.0243902	0.000617317	0.128554	https://journals.sagepub.com/doi/epub/10.1354/vp.43-6-869
Bowhead whale	Balaena mysticetus	7	211	0.0331754	0.0257282	0.125623	PMID: 29256430 DOI: 10.3354/dao03186
Bowhead whale	Balaena mysticetus	18	382	0.0471204	0.0281622	0.0734501	https://www.ncbi.nlm.nih.gov/pmc/articles/PMC7516376/pdf/main.pdf/?tool=EBI
Bowhead whale (combined)	Balaena mysticetus	25	593	0.0421585	0.0274655	0.0616075
Right whale	Eubalaena glacialis	0	44	0	0	0.0804199	https://www.int-res.com/articles/feature/d135p001.pdf
Cuvier's beaked whale	Ziphius cavirostris	0	12	0	0	0.264649	https://accedacris.ulpgc.es/bitstream/10553/43348/1/Pathology_causes_death.pdf
White sided dolphin		3	19	0.157895	0.0338263	0.395785	https://iwdg.ie/cms_files/wp-content/uploads/2019/04/Rogan-et-al-1997-A-mass-stranding-of-White_sided-dolphins-in-Ireland_biological-and-pathological-studies.-Journal-of-Zoology-242_217_227-1.pdf
"Whales"		2	224	0.00892857	0.00108313	0.0318791	https://journals.plos.org/plosone/article?id=10.1371/journal.pone.0204444#sec029
"Whales"		14	1800	0.00777778	0.00425852	0.0130154	Geraci, J. R., Palmer, N. C., & St. Aubin, D. J. (1987). Tumors in Cetaceans: Analysis and New Findings. Canadian Journal of Fisheries and Aquatic Sciences, 44(7), 1289–1300.doi:10.1139/f87-152
"Whales"		2	2000	0.001	0.000121128	0.00360763	Uys, C. J., & Best, P. B. (1966). Pathology of lesions observed in whales flensed at Saldanha Bay, South Africa. Journal of Comparative Pathology, 76(4), 407–IN16.doi:10.1016/0021-9975(66)90061-2
Odontocetes		0	15	0	0	0.218019	https://journals.sagepub.com/doi/epub/10.1354/vp.43-6-867
Cetacea total		74	5456	0.013563	0.0106645	0.0169976
