## Supplementary and Source Data for "A *CDKN2C* retroduplication in Bowhead whales is associated with the evolution of extremely long lifespans and alerted cell cycle dynamics": Figure 2 ΓÇô source data 2.xlsx

### Sheet: Sheet1
Common name	Binomial	Genome version
Human	Homo sapiens	GRCh37/hg19
Chimp	Pan troglodytes	CSAC 2.1.4/panTro4
Gorilla	Gorilla gorilla gorilla	gorGor3.1/gorGor3
Orangutan	Pongo pygmaeus abelii	WUGSC 2.0.2/ponAbe2
Gibbon	Nomascus leucogenys	GGSC Nleu3.0/nomLeu3
Rhesus	Macaca mulatta	BGI CR_1.0/rheMac3
Baboon	Papio hamadryas	Baylor Pham_1.0/papHam1
Marmoset	Callithrix jacchus	WUGSC 3.2/calJac3
Squirrel monkey	Saimiri boliviensis	Broad/saiBol1
Tarsier	Tarsius syrichta	Tarsius_syrichta2.0.1/tarSyr2
Bushbaby	Otolemur garnettii	Broad/otoGar3
Mouse lemur	Microcebus murinus	Broad/micMur1
Chinese tree shrew	shrew Tupaia chinensis	TupChi_1.0/tupChi1
Squirrel	Spermophilus tridecemlineatus	Broad/speTri2
Mouse	Mus musculus	GRCm38/mm10
Rat	Rattus norvegicus	RGSC 5.0/rn5
Naked mole-rat	Heterocephalus glaber	Broad HetGla_female_1.0/hetGla2
Guinea pig	Cavia porcellus	Broad/cavPor3
Rabbit	Oryctolagus cuniculus	Broad/oryCun2
Pika	Ochotona princeps	OchPri3.0/ochPri3
Kangaroo rat	Dipodomys ordii	Broad/dipOrd1
Chinese hamster	Cricetulus griseus	C_griseus_v1.0/criGri1
Pig	Sus scrofa	SGSC Sscrofa10.2/susScr3
Alpaca	Vicugna pacos	Vicugna_pacos-2.0.1/vicPac2
Dolphin	Tursiops truncatus	Baylor Ttru_1.4/turTru2
Cow	Bos taurus	Baylor Btau_4.6.1/bosTau7
Sheep	Ovis aries	ISGC Oar_v3.1/oviAri3
Horse	Equus caballus	Broad/equCab2
White rhinoceros	Ceratotherium simum	CerSimSim1.0/cerSim1
Cat	Felis catus	ICGSC Felis_catus 6.2/felCat5
Dog	Canis lupus familiaris	Broad CanFam3.1/canFam3
Ferret	Mustela putorius furo	MusPutFur1.0/musFur1
Panda	Ailuropoda melanoleuca	BGI-Shenzhen 1.0/ailMel1
Megabat	Pteropus vampyrus	Broad/pteVam1
Microbat	Myotis lucifugus	Broad Institute Myoluc2.0/myoLuc2
Hedgehog	Erinaceus europaeus	EriEur2.0/eriEur2
Shrew	Sorex araneus	Broad/sorAra2
Minke whale	Balaenoptera acutorostrata scammoni	balAcu1
Bowhead whale	Balaena mysticetus	v1.0
Rock hyrax	Procavia capensis	Broad/proCap1
Sloth	Choloepus hoffmanni	Broad/choHof1
African Elephant	Loxodonta africana	Broad/loxAfr3
Cape elephant shrew	Elephantulus edwardii	EleEdw1.0/eleEdw1
Manatee	Trichechus manatus latirostris	Broad v1.0/triMan1
Tenrec	Echinops telfairi	Broad/echTel2
Aardvark	Orycteropus afer afer	OryAfe1.0/oryAfe1
Armadillo	Dasypus novemcinctus	Baylor/dasNov3
Opossum	Monodelphis domestica	Broad/monDom5
Tasmanian devil	Sarcophilus harrisii	WTSI Devil_ref v7.0/sarHar1
Wallaby	Macropus eugenii	TWGS Meug_1.1/macEug2
Platypus	Ornithorhynchus anatinus	WUGSC 5.0.1/ornAna1
Medium ground finch	Geospiza fortis	GeoFor_1.0/geoFor1
Zebra finch	Taeniopygia guttata	WashU taeGut324/taeGut2
Budgerigar	Melopsittacus undulatus	WUSTL v6.3/melUnd1
Chicken	Gallus gallus	ICGSC Gallus_gallus-4.0/galGal4
Turkey	Meleagris gallopavo	TGC Turkey_2.01/melGal1
American alligator	Alligator mississippiensis	allMis0.2/allMis1
Painted turtle	Chrysemys picta bellii	v3.0.1/chrPic1
Lizard	Anolis carolinensis	Broad AnoCar2.0/anoCar2
Frog	Xenopus tropicalis	JGI 7.0/xenTro7
Coelacanth	Latimeria chalumnae	Broad/latCha1
