## Supplementary and Source Data for "A *CDKN2C* retroduplication in Bowhead whales is associated with the evolution of extremely long lifespans and alerted cell cycle dynamics": Figure 4 ΓÇô source data 1.xlsx

### Sheet: Sheet1
Common Name	Species	Tissue	Sex	Individual	Location	Accession	Reads	Layout	Selection	Reference	CDKN2C	CDKN2CRTG
Bowhead whale	Balaena mysticetus	Retina	Male	10B20	Alaska	SRR1685417	58339332	Paired	cDNA	Keane et al., 2015	0	90.6352
Bowhead whale	Balaena mysticetus	Testis	Male	10B16	Alaska	SRR1685416	13117221	Paired	cDNA	Keane et al., 2016	0	80.8104
Bowhead whale	Balaena mysticetus	Cerebellum	Male	10B16	Alaska	SRR1685414	10591105	Paired	cDNA	Keane et al., 2017	0	101.41
Bowhead whale	Balaena mysticetus	Heart	Male	10B16	Alaska	SRR1685413	16498920	Paired	cDNA	Keane et al., 2018	0	35.0363
Bowhead whale	Balaena mysticetus	Liver	Male	10B16	Alaska	SRR1685415	16482137	Paired	cDNA	Keane et al., 2019	0	63.6895
Bowhead whale	Balaena mysticetus	Kidney	Female	ID500	Greenland	SRR1685390	77045771	Paired	cDNA	Keane et al., 2020	0	187.105
Bowhead whale	Balaena mysticetus	Muscle	Male	ID322	Greenland	SRR1685388	82874255	Paired	cDNA	Keane et al., 2021	0	104.266
Bowhead whale	Balaena mysticetus	Liver	Male	10B21L	Alaska	SRR1614166	27716169	Paired	cDNA	Keane et al., 2022	0	359.927
Bowhead whale	Balaena mysticetus	Liver	Female	10B18L	Alaska	SRR1614146	28522816	Paired	cDNA	Keane et al., 2023	0	516.904
Bowhead whale	Balaena mysticetus	Liver	Male	10B16L	Alaska	SRR1614145	23676039	Paired	cDNA	Keane et al., 2024	0	343.88
Bowhead whale	Balaena mysticetus	Kidney	Male	10B21K	Alaska	SRR1614143	25742830	Paired	cDNA	Keane et al., 2025	0	536.827
Bowhead whale	Balaena mysticetus	Kidney	Female	10B18K	Alaska	SRR1614142	23649103	Paired	cDNA	Keane et al., 2026	0	385.237
Bowhead whale	Balaena mysticetus	Kidney	Male	10B16K	Alaska	SRR1614140	30772589	Paired	cDNA	Keane et al., 2027	0	398.219
Bowhead whale	Balaena mysticetus	Kidney	Female	10B15K	Alaska	SRR1614138	28408047	Paired	cDNA	Keane et al., 2028	0	316.964
Minke whale	Balaenoptera acutorostrata	Brain	Female	Unknown	South Korea	SRR918699	25735130	Paired	Random	Yim et al., 2014	4.60548	NA
Minke whale	Balaenoptera acutorostrata	Heart	Female	Unknown	South Korea	SRR918701	43061078	Paired	Random	Yim et al., 2015	8.44563	NA
Minke whale	Balaenoptera acutorostrata	Liver	Female	Unknown	South Korea	SRR919296	23923194	Paired	Random	Yim et al., 2016	3.54592	NA
Minke whale	Balaenoptera acutorostrata	Lung	Female	Unknown	South Korea	SRR922125	15078299	Paired	Random	Yim et al., 2017	6.39007	NA
Minke whale	Balaenoptera acutorostrata	Muscle	Female	Unknown	South Korea	SRR922171	29322168	Paired	Random	Yim et al., 2018	5.48566	NA
Minke whale	Balaenoptera acutorostrata	Kidney	Female	Unknown	South Korea	SRR919295	28790892	Paired	Random	Yim et al., 2020	6.36216	NA
Bottlenose dolphin	Tursiops truncatus	Kidney	Unknown	Unknown	Unknown	SRR027947	189094	Single	Random	Westbury 2019	0	NA
Bottlenose dolphin	Tursiops truncatus	Liver	Unknown	Unknown	Unknown	SRR027945	230909	Single	Random	Westbury 2020	0	NA
Bottlenose dolphin	Tursiops truncatus	Muscle	Unknown	Unknown	Unknown	SRR027946	205652	Single	Random	Westbury 2021	7.92776	NA
Bottlenose dolphin	Tursiops truncatus	Skin	Unknown	Unknown	Unknown	SRR027948	195357	Single	Random	Westbury 2022	0	NA
Bottlenose dolphin	Tursiops truncatus	Spleen	Unknown	Unknown	Unknown	SRR027949	266416	Single	Random	Westbury 2023	0	NA
Humpback whale	Megaptera novaeangliae	Skin	Male	3 pooled	Unknown	SRR2183423	19402616	Paired	Random	https://pubmed.ncbi.nlm.nih.gov/26473040/	21.1433	NA
Sperm whale	Physeter macrocephalus	Skin	Unknown	Unknown	northern Gulf of Mexico	SRR653415	29265719	Paired	Unknown	https://pubmed.ncbi.nlm.nih.gov/28985367/	0.0653079	NA
Sperm whale	Physeter macrocephalus	Skin	Unknown	Unknown	northern Gulf of Mexico	SRR653419	42135429	Paired	Unknown	https://pubmed.ncbi.nlm.nih.gov/28985367/	0.77819	NA
Sperm whale	Physeter macrocephalus	Skin	Unknown	Unknown	northern Gulf of Mexico	SRR653420	38507389	Paired	Unknown	https://pubmed.ncbi.nlm.nih.gov/28985367/	0	NA
Sperm whale	Physeter macrocephalus	Skin	Unknown	Unknown	northern Gulf of Mexico	SRR653428	38415628	Paired	Unknown	https://pubmed.ncbi.nlm.nih.gov/28985367/	0.409193	NA
Sperm whale	Physeter macrocephalus	Skin	Unknown	Unknown	northern Gulf of Mexico	SRR653415	29265719	Paired	Unknown	https://pubmed.ncbi.nlm.nih.gov/28985367/	3.15128	NA
