## Supplementary and Source Data for "A *CDKN2C* retroduplication in Bowhead whales is associated with the evolution of extremely long lifespans and alerted cell cycle dynamics": Figure 4 ΓÇô source data 2.xlsx

### Sheet: pGL4.14
c	1	2	3	4	5	6	7	8	9	10
-5.60724	2.06718	3.07494	3.33333	4.16021	9.81912	4.28941	-6.77003	-0.568475	-3.48837	-3.10078
-1.42119	1.31783	1.93798	2.99742	6.45995	6.74419	5.63307	-6.82171	0.335917	-3.30749	-3.90181
-0.671835	2.29974	1.98966	3.35917	7.5969	6.12403	5.14212	-7.2093	1.62791	-2.42894	-4.31525
-0.258398	2.58398	2.58398	4.9354	8.68217	5.42636	4.34109	-7.39018	3.43669	-1.55039	-4.75452
0.155039	2.86822	2.7907	4.5478	8.86305	4.677	4.00517	-7.75194	1.34367	-1.16279	-4.70284
0.697674	2.99742	3.25581	4.34109	9.12145	4.59948	3.79845	-7.67442	1.11111	-1.00775	-4.83204
0.956072	3.17829	3.46253	4.00517	9.22481	4.47028	2.97158	-7.88114	1.31783	-0.671835	-5.50388
0.229974	3.22997	3.51421	4.08269	9.56072	4.47028	2.09302	-8.26873	1.16279	-0.232558	-5.65891

### Sheet: pGL4.26
c	1	2	3	4	5	6	7	8	9	10
-2.50646	-0.620155	-8.03618	-2.06718	-6.53747	0.671835	0.956072	-5.99483	3.35917	-0.0775194	-6.25323
-0.749354	0.103359	-7.90698	-1.67959	-6.43411	1.80879	1.31783	-5.55556	3.46253	0.361757	-5.42636
-0.413437	0.180879	-7.77778	-1.34367	-6.17571	4.03101	1.60207	-5.27132	4.36693	0.723514	-2.48062
-0.361757	1.21447	-7.7261	-1.08527	-6.02067	5.09044	1.83463	-4.96124	4.49612	0.852713	-4.90956
0	1.57623	-7.67442	-0.465116	-5.83979	5.27132	2.09302	-4.9354	5.37468	1.08527	-4.65116
0.387597	2.22222	-7.57106	-0.103359	-5.42636	5.89147	3.77261	-4.00517	-1.29199	1.57623	-4.57364
0.775194	2.19638	-6.87339	-1.44703	-4.13437	7.3385	4.36693	-3.22997	3.51421	1.67959	-4.44444
1.24031	2.4031	-6.40827	-1.21447	-3.12661	NA	-0.956072	-6.56331	2.1447	2.97158	-4.34109
