## Supplementary and Source Data for "A *CDKN2C* retroduplication in Bowhead whales is associated with the evolution of extremely long lifespans and alerted cell cycle dynamics": Figure 6 ΓÇô source data 1.xlsx

### Sheet: Apoptosis
Ctl-0	p18-0	Ctl-0.5	p18-0.5	Ctl-1	p18-1	Ctl-5	p18-5	Ctl-10	p18-10	Ctl-50	p18-50
0.831008	1.00879	0.871318	1.04289	1.02636	0.997416	0.850646	0.949871	0.752455	0.975711	0.787597	0.985013
0.969509	1.06873	0.886822	1.10698	1.09767	1.04083	0.868217	1.06873	0.81137	0.989147	0.802067	1.01395
1.00775	1.12248	1.08734	1.16486	1.10594	1.04393	0.873385	1.11731	0.833075	1.19793	0.828941	1.11214
1.0708	0.835142	1.15452	0.927132	1.15039	0.925065	0.986047	0.882687	0.846512	0.935401	0.85478	0.831008
1.12351	0.850646	1.21344	0.989147	1.15556	0.941602	1.03152	0.949871	1.02222	0.951938	0.937468	0.968475
Ctl-0	CDKN2C-0	Ctl-0.5	CDKN2C-0.5	Ctl-1	CDKN2C-1	Ctl-5	CDKN2C-5	Ctl-10	CDKN2C-10	Ctl-50	CDKN2C-50
-0.0803949	0.00379884	-0.0598234	0.0182402	0.0112983	-0.00112366	-0.0702511	-0.0223355	-0.12352	-0.010679	-0.103696	-0.00655807
-0.0134481	0.0288696	-0.0521637	0.0441385	0.0404735	0.0173785	-0.0613717	0.0288696	-0.0907813	-0.00473904	-0.0957893	0.00601803
0.00335364	0.0501789	0.0363648	0.0662729	0.0437328	0.0186704	-0.0587943	0.0481747	-0.0793159	0.0784325	-0.0814766	0.0461613
0.0297088	-0.0782396	0.0624022	-0.0328585	0.0608442	-0.0338279	-0.0061026	-0.0541931	-0.0723671	-0.0290024	-0.0681455	-0.0803949
0.0505786	-0.0702511	0.0840171	-0.00473904	0.0627908	-0.0261326	0.0134796	-0.0223355	0.00954532	-0.0213913	-0.0280437	-0.0139114

### Sheet: Viability
Ctl-0	p18-0	Ctl-0.5	p18-0.5	Ctl-1	p18-1	Ctl-5	p18-5	Ctl-10	p18-10	Ctl-50	p18-50
1.09942	1.09942	1.18156	1.10375	1.13617	1.07349	0.87464	1.07565	0.783862	1.08429	0.271614	1.15778
1.02161	1.00865	1.10807	1.03458	1.0951	1.04971	0.865994	1.06268	0.766571	1.07133	0.247839	1.02594
1.01297	1.01729	1.08862	1.01513	1.05187	0.991354	0.798991	0.961095	0.744957	1.0281	0.228386	0.954611
0.978386	0.982709	1.06916	0.997839	1.00865	0.956772	0.788184	0.954611	0.736311	1.01729	0.224063	0.939481
0.872478	0.87464	0.911383	0.848703	0.978386	0.930836	0.766571	0.941643	0.59366	0.81196	0.204611	0.915706
Ctl-0	CDKN2C-0	Ctl-0.5	CDKN2C-0.5	Ctl-1	CDKN2C-1	Ctl-5	CDKN2C-5	Ctl-10	CDKN2C-10	Ctl-50	CDKN2C-50
0.0411651	0.0411651	0.0724544	0.0428693	0.0554422	0.0307968	-0.0581708	0.0316703	-0.105761	0.035147	-0.566048	0.0636264
0.00928676	0.00373857	0.0445669	0.014765	0.0394541	0.0210701	-0.062485	0.0264026	-0.115448	0.0299215	-0.605831	0.0111205
0.00559585	0.00744523	0.036875	0.00652153	0.0219634	-0.00377103	-0.0974579	-0.0172336	-0.127869	0.0120345	-0.64133	-0.0201736
-0.0094897	-0.0075751	0.0290444	-0.000939693	0.00373857	-0.0191914	-0.103372	-0.0201736	-0.132939	0.00744523	-0.649629	-0.0271119
-0.0592453	-0.0581708	-0.0402989	-0.0712442	-0.0094897	-0.031127	-0.115448	-0.0261139	-0.226462	-0.0904656	-0.689071	-0.0382439
