## Supplementary and Source Data for "A *CDKN2C* retroduplication in Bowhead whales is associated with the evolution of extremely long lifespans and alerted cell cycle dynamics": Figure 7 ΓÇô source data 1.xlsx

### Sheet: Sheet1
Species common	PD Time (HRS)	Organ/Tissue	Cell type	Reference
pygmy killer whale	14.4	Dermis	Fibroblast	https://journals.plos.org/plosone/article?id=10.1371/journal.pone.0195128
Yangtze finless porpoise	31	Dermis	Fibroblast	https://www.jstor.org/stable/pdf/41318695.pdf?refreqid=excelsior%3Ae444f79e0769182d3bf9363a47fc5fc2
Bowhead Whale	42	Kidney	Fibroblast
Bowhead Whale	44.71	Dermis	Fibroblast	https://onlinelibrary.wiley.com/action/downloadSupplement?doi=10.1111%2Fj.1474-9726.2011.00718.x&file=ACEL_718_sm_SupportingInformation.pdf
Bowhead Whale	43.2	Lung	Fibroblast	https://onlinelibrary.wiley.com/action/downloadSupplement?doi=10.1111%2Fj.1474-9726.2011.00718.x&file=ACEL_718_sm_SupportingInformation.pdf
Bowhead Whale	55	Dermis	Fibroblast	https://onlinelibrary.wiley.com/action/downloadSupplement?doi=10.1111%2Fj.1474-9726.2011.00718.x&file=ACEL_718_sm_SupportingInformation.pdf
pygmy sperm whale***	48.85	Lung	Fibroblast	https://www.ncbi.nlm.nih.gov/pmc/articles/PMC3158290/
Sperm Whale	36	Dermis	Fibroblast	https://www.ncbi.nlm.nih.gov/pmc/articles/PMC4966527/
Humpback Whale	41	Dermis	Fibroblast	https://pubmed.ncbi.nlm.nih.gov/26363275/#:~:text=Population%20doubling%20time%20was%20determined	proliferation%20at%2037%20%C2%B0C.
Humpback Whale	25	Dermis	Fibroblast	https://link.springer.com/article/10.1007/s10565-018-09457-1
pantropic spotted dolphin	14.5	Dermis	Fibroblast	https://www-sciencedirect-com.gate.lib.buffalo.edu/science/article/pii/S0166445X18303771?via%3Dihub
Grey Whale	35.6	Dermis	Fibroblast	https://onlinelibrary.wiley.com/action/downloadSupplement?doi=10.1111%2Fj.1474-9726.2011.00718.x&file=ACEL_718_sm_SupportingInformation.pdf
Bottlenose Dolphin	27.16	Cornea	Fibroblast	https://onlinelibrary.wiley.com/action/downloadSupplement?doi=10.1111%2Fj.1474-9726.2011.00718.x&file=ACEL_718_sm_SupportingInformation.pdf
North Atlantic Right Whale	36	Dermis	Fibroblast	https://onlinelibrary.wiley.com/doi/epdf/10.1002/em.20471
North Atlantic Right Whale	24	Lung	Fibroblast	https://www-sciencedirect-com.gate.lib.buffalo.edu/science/article/pii/S1532045609001677
North Atlantic Right Whale	36	Testis	Fibroblast	https://onlinelibrary.wiley.com/doi/epdf/10.1002/em.20471
Bottlenose Dolphin	31.4	Kidney	epithelial	https://www.researchgate.net/publication/229628094_Characterization_of_a_bottlenose_dolphin_Tursiops_truncatus_kidney_epithelial_cell_line	https://europepmc.org/article/med/18006369
Common Hippopotamus	23.9	Dermis	Fibroblast	https://www.biorxiv.org/content/10.1101/2020.10.14.338632v1.full
Pigmy Hippopotamus	79.87		Skin fibroblasts	https://onlinelibrary.wiley.com/action/downloadSupplement?doi=10.1111%2Fj.1474-9726.2011.00718.x&file=ACEL_718_sm_SupportingInformation.pdf	https://europepmc.org/article/med/18006369
Masai Giraffe	26.9	Dermis	Skin fibroblasts	https://onlinelibrary.wiley.com/action/downloadSupplement?doi=10.1111%2Fj.1474-9726.2011.00718.x&file=ACEL_718_sm_SupportingInformation.pdf
Dromedary Camel	35.14	Dermis	Skin fibroblasts	https://onlinelibrary.wiley.com/action/downloadSupplement?doi=10.1111%2Fj.1474-9726.2011.00718.x&file=ACEL_718_sm_SupportingInformation.pdf
Malasian Tapir	37.88	Dermis	Skin fibroblasts	https://onlinelibrary.wiley.com/action/downloadSupplement?doi=10.1111%2Fj.1474-9726.2011.00718.x&file=ACEL_718_sm_SupportingInformation.pdf
Horse	48.47	Dermis	Skin fibroblasts	https://onlinelibrary.wiley.com/action/downloadSupplement?doi=10.1111%2Fj.1474-9726.2011.00718.x&file=ACEL_718_sm_SupportingInformation.pdf
Grevy’s Zebra	72.71	Dermis	Skin fibroblasts	https://onlinelibrary.wiley.com/action/downloadSupplement?doi=10.1111%2Fj.1474-9726.2011.00718.x&file=ACEL_718_sm_SupportingInformation.pdf
Spotted Hyena	30.5	Dermis	Skin fibroblasts	https://onlinelibrary.wiley.com/action/downloadSupplement?doi=10.1111%2Fj.1474-9726.2011.00718.x&file=ACEL_718_sm_SupportingInformation.pdf
Polar Bear	29.71	Dermis	Skin fibroblasts	https://onlinelibrary.wiley.com/action/downloadSupplement?doi=10.1111%2Fj.1474-9726.2011.00718.x&file=ACEL_718_sm_SupportingInformation.pdf
Steppe Polecat	18.33	Dermis	Skin fibroblasts	https://onlinelibrary.wiley.com/action/downloadSupplement?doi=10.1111%2Fj.1474-9726.2011.00718.x&file=ACEL_718_sm_SupportingInformation.pdf
Rodrigues Flying Fox	59.05			https://onlinelibrary.wiley.com/action/downloadSupplement?doi=10.1111%2Fj.1474-9726.2011.00718.x&file=ACEL_718_sm_SupportingInformation.pdf
Big Brown Bat	14.98	Dermis	Skin fibroblasts	https://onlinelibrary.wiley.com/action/downloadSupplement?doi=10.1111%2Fj.1474-9726.2011.00718.x&file=ACEL_718_sm_SupportingInformation.pdf
Little Brown Bat	17.15	Dermis	Skin fibroblasts	https://onlinelibrary.wiley.com/action/downloadSupplement?doi=10.1111%2Fj.1474-9726.2011.00718.x&file=ACEL_718_sm_SupportingInformation.pdf
Mexican Free-tailed Bat	14.18	Dermis	Skin fibroblasts	https://onlinelibrary.wiley.com/action/downloadSupplement?doi=10.1111%2Fj.1474-9726.2011.00718.x&file=ACEL_718_sm_SupportingInformation.pdf
African Pigmy Hedgehog	13.96	Dermis	Skin fibroblasts	https://onlinelibrary.wiley.com/action/downloadSupplement?doi=10.1111%2Fj.1474-9726.2011.00718.x&file=ACEL_718_sm_SupportingInformation.pdf
Soricidae sp. Shrew, San Diego region, California	15.57	Dermis	Skin fibroblasts	https://onlinelibrary.wiley.com/action/downloadSupplement?doi=10.1111%2Fj.1474-9726.2011.00718.x&file=ACEL_718_sm_SupportingInformation.pdf
Mountain Beaver	28.83	Dermis	Skin fibroblasts	https://onlinelibrary.wiley.com/action/downloadSupplement?doi=10.1111%2Fj.1474-9726.2011.00718.x&file=ACEL_718_sm_SupportingInformation.pdf
Sonoran Deer Mouse	11.96	Dermis	Skin fibroblasts	https://onlinelibrary.wiley.com/action/downloadSupplement?doi=10.1111%2Fj.1474-9726.2011.00718.x&file=ACEL_718_sm_SupportingInformation.pdf
Eastern Grey Squirrel	31.32	Dermis	Skin fibroblasts	https://onlinelibrary.wiley.com/action/downloadSupplement?doi=10.1111%2Fj.1474-9726.2011.00718.x&file=ACEL_718_sm_SupportingInformation.pdf
American Beaver	36.72	Dermis	Skin fibroblasts	https://onlinelibrary.wiley.com/action/downloadSupplement?doi=10.1111%2Fj.1474-9726.2011.00718.x&file=ACEL_718_sm_SupportingInformation.pdf
Large Tree Shrew	15.05	Dermis	Skin fibroblasts	https://onlinelibrary.wiley.com/action/downloadSupplement?doi=10.1111%2Fj.1474-9726.2011.00718.x&file=ACEL_718_sm_SupportingInformation.pdf
Giant Anteater	46.45	Dermis	Skin fibroblasts	https://onlinelibrary.wiley.com/action/downloadSupplement?doi=10.1111%2Fj.1474-9726.2011.00718.x&file=ACEL_718_sm_SupportingInformation.pdf
Lesser Hairy Armadillo	17.33	Dermis	Skin fibroblasts	https://onlinelibrary.wiley.com/action/downloadSupplement?doi=10.1111%2Fj.1474-9726.2011.00718.x&file=ACEL_718_sm_SupportingInformation.pdf
Large Madagascar Tenrec	15.54	Dermis	Skin fibroblasts	https://onlinelibrary.wiley.com/action/downloadSupplement?doi=10.1111%2Fj.1474-9726.2011.00718.x&file=ACEL_718_sm_SupportingInformation.pdf
Short-eared Elephant Shrew	21	Dermis	Skin fibroblasts	https://onlinelibrary.wiley.com/action/downloadSupplement?doi=10.1111%2Fj.1474-9726.2011.00718.x&file=ACEL_718_sm_SupportingInformation.pdf
Long-eared Elephant Shrew	18.13	Dermis	Skin fibroblasts	https://onlinelibrary.wiley.com/action/downloadSupplement?doi=10.1111%2Fj.1474-9726.2011.00718.x&file=ACEL_718_sm_SupportingInformation.pdf
Indian Elephant	13	Dermis	Skin fibroblasts	https://onlinelibrary.wiley.com/action/downloadSupplement?doi=10.1111%2Fj.1474-9726.2011.00718.x&file=ACEL_718_sm_SupportingInformation.pdf
African Elephant	16	Dermis	Skin fibroblasts	https://onlinelibrary.wiley.com/action/downloadSupplement?doi=10.1111%2Fj.1474-9726.2011.00718.x&file=ACEL_718_sm_SupportingInformation.pdf
Rock Hyrax	31.68	Dermis	Skin fibroblasts	https://onlinelibrary.wiley.com/action/downloadSupplement?doi=10.1111%2Fj.1474-9726.2011.00718.x&file=ACEL_718_sm_SupportingInformation.pdf
Norway rat	23.9	Dermis	Skin fibroblasts	https://onlinelibrary.wiley.com/doi/10.1111/j.1474-9726.2008.00431.x
Golden hamster	22.97	Dermis	Skin fibroblasts	https://onlinelibrary.wiley.com/doi/10.1111/j.1474-9726.2008.00431.x
deer mouse	18.5	Dermis	Skin fibroblasts	https://onlinelibrary.wiley.com/doi/10.1111/j.1474-9726.2008.00431.x
Mongolian gerbil	36.8	Dermis	Skin fibroblasts	https://onlinelibrary.wiley.com/doi/10.1111/j.1474-9726.2008.00431.x
House mouse	26.1	Dermis	Skin fibroblasts	https://onlinelibrary.wiley.com/doi/10.1111/j.1474-9726.2008.00431.x
Guinea pig	22.7	Dermis	Skin fibroblasts	https://onlinelibrary.wiley.com/doi/10.1111/j.1474-9726.2008.00431.x
Eastern American chipmunk	58.8	Dermis	Skin fibroblasts	https://onlinelibrary.wiley.com/doi/10.1111/j.1474-9726.2008.00431.x
Chinchilla	64.3	Dermis	Skin fibroblasts	https://onlinelibrary.wiley.com/doi/10.1111/j.1474-9726.2008.00431.x
Muskrat	60.5	Dermis	Skin fibroblasts	https://onlinelibrary.wiley.com/doi/10.1111/j.1474-9726.2008.00431.x
Naked mole-rat	42.7	Dermis	Skin fibroblasts	https://onlinelibrary.wiley.com/doi/10.1111/j.1474-9726.2008.00431.x
Capybara	43.5	Dermis	Skin fibroblasts	https://onlinelibrary.wiley.com/doi/10.1111/j.1474-9726.2008.00431.x
Paca	47.5	Dermis	Skin fibroblasts	https://onlinelibrary.wiley.com/doi/10.1111/j.1474-9726.2008.00431.x
North American porcupine	39.2	Dermis	Skin fibroblasts	https://onlinelibrary.wiley.com/doi/10.1111/j.1474-9726.2008.00431.x
American beaver	35	Dermis	Skin fibroblasts	https://onlinelibrary.wiley.com/doi/10.1111/j.1474-9726.2008.00431.x

### Sheet: Sheet3
Species	Treatment		Days	Population Doublings	Population Doubling Time (PDT hours)						Species	Treatment	Population Doubling Time (Hours)
Bottlenose Dolphin	None	Start	23.0601	6.44737							Bottlenose Dolphin	None	67.16
		End	84.918	17.5
			61.8579	11.0526	67.16
Bowhead Whale	None		9.46502	20.173							Bowhead Whale	None	44.71
			242.387	82.6932
			232.922	62.5202	44.7066
Grey Whale	None		0.226537	1.97368							Grey Whale	None	122.33
			51.1974	6.97368								LgT	35.6
			50.9709	5	122.33
	LgT		49.1586	7.10526
			270.485	81.7105
			221.327	74.6053	35.5997
Pigmy Hippopotamus	None		0.0490597	3.98361							Pigmy Hippopotamus	None	79.87
			58.9697	12.8361
			58.9207	8.85246	79.8703
Masai Giraffe	None		0.00597861	3.42268							Masai Giraffe	None	26.9
			136.736	64.4124
			136.73	60.9897	26.9023
Dromedary Camel			40.9928	23.3001							Dromedary Camel	None	35.14
			320.836	118.874
			279.843	95.5736	35.1365
Southern White Rhino	None		4.31499	2.74336							Southern White Rhino	None	48.45
			157.497	40.6863								LgT	32.54
			153.182	37.9429	48.4461
	LgT		30.205	13.8556
			209.709	80.045
			179.504	66.1894	32.5437
Malasian Tapir	LgT		16.0418	8.10581							Malasian Tapir	LgT	38.52
			273.866	88.4278								LgT + hTert	37.88
			257.824	80.322	38.5186
	LgT +hTert		193.038	81.9615
			270.108	106.377
			77.0701	24.4151	37.8799
Horse	None		7.36842	7.31343
			202.632	53.9552
			195.263	46.6418	50.2373						Horse	None	50.24
												hTERT	48.47
	hTERT		117.632	47.2388
			333.158	100.597
			215.526	53.3582	48.4708
Grevy’s Zebra	None		7.24076	6.26374							Grevy’s Zebra	None	72.71
			286.222	52.3077
			278.982	46.044	72.7083
Spotted Hyena	None		12.5571	3.25282							Spotted Hyena	None	81.85
			291.553	44.1546								hTert	30.5
			278.995	40.9018	81.8533
	hTert		108.676	34.0097
			292.466	106.312
			183.79	72.3027	30.5034
Indo-Chinese Tiger	None		0	3.67744							Indo-Chinese Tiger	None	103.21
			30.8594	7.26533								LgT	21.07
			30.8594	3.58789	103.212
	LgT		45.1172	8.96459
			215.625	106.091
			170.508	97.1261	21.0664
Domestic Dog	None		7.4593	18.6888							Domestic Dog	None	100.61
			118.542	31.9374								cdk4	121.15
			111.083	13.2486	100.614							cdk4+hTERT	29.29
	cdk4		27.5535	25.6555
			419.768	64.5036
			392.214	38.8481	121.153
	cdk4+hTERT		146.469	42.1705
			453.631	168.031
			307.162	125.861	29.2859
Polar Bear	None		3.91837	4.82321							Polar Bear	None	146.78
			126.694	14.861								LgT	29.71
			122.776	10.0378	146.776
	LgT		56.1633	13.5707
			329.796	124.087
			273.633	110.516	29.7114
California Sea Lion	None		0	3.23615							California Sea Lion	None	914.79
			55.563	3.96501								LgT	31.71
			55.563	0.728863	914.789
	LgT		31.5789	3.81924
			269.221	93.7609
			237.642	89.9417	31.7061
Styan Lesser Panda	None		13.8125	4.74501							Styan Lesser Panda	None	251.17
			111.974	9.43475								LgT	27.24
			98.1612	4.68973	251.173
	LgT		18.2844	4.57815
			232.32	98.864
			214.036	94.2859	27.2409
Steppe Polecat	None		16.1429	1.99764							Steppe Polecat	None	10188
			41	2.02692								E6/E7	18.33
			24.8571	0.0292781	10188
	E6/E7		14.1429	2.702
			175.857	108.546
			161.714	105.844	18.3342
Rodrigues Flying Fox	None		7.73591	4.70942							Rodrigues Flying Fox	None	59.05
			280.482	60.1403
			272.746	55.4309	59.0457
Big Brown Bat	None		2.99363	3.27759							Big Brown Bat	None	103.83
			79.6789	12.1405								E6/E7	14.98
			76.6852	8.86288	103.829
	E6/E7		34.9388	9.46488
			148.684	100.602
			113.745	91.1371	14.9768
Little Brown Bat	None		2.94785	4.94845							Little Brown Bat	None	17.15
			138.209	99.5876
			135.261	94.6392	17.1507
Mexican Free-tailed Bat	None		4.20099	1.45161							Mexican Free-tailed Bat	None	14.18
			127.142	105.484
			122.941	104.032	14.1811
African Pigmy Hedgehog	None		3.60231	5.22622							African Pigmy Hedgehog	None	352.14
			25.9366	5.98732								E6/E7	13.96
			22.3343	0.761099	352.137
	E6/E7		36.5994	6.49471
			183.862	133.091
			147.262	126.596	13.9589
Soricidae sp. Shrew	None		6.04037	5.20612							Soricidae sp. Shrew	None	15.57
			96.8442	75.1945
			90.8039	69.9884	15.569
Sonoran Deer Mouse	None		23.0296	0.754551							Sonoran Deer Mouse	None	3384
			87.1921	0.982077								E6/E7	11.96
			64.1626	0.227527	3384
	E6/E7		7.51232	7.43711
			108.621	108.859
			101.108	101.422	11.9628
American Beaver	None		4.85077	1.07675							American Beaver	None	78.4
			188.855	29.2411								LgT	36.72
			184.004	28.1643	78.3987
	LgT		96.8564	14.5455
			151.246	32.3185
			54.3899	17.7729	36.7231
Naked Mole Rat	None		26.2069	3.84213							Naked Mole Rat	None	1593.25
			60.3448	4.09925								E6/E7	20.74
			34.1379	0.25712	1593.25
	E6/E7		45.1724	8.46595
			283.448	146.34
			238.276	137.874	20.7386
Eastern Grey Squirrel	None		6.05263	1.39152							Eastern Grey Squirrel	None	338.47
			59.7368	3.29483								E6/E7	31.32
			53.6842	1.9033	338.469
	E6/E7		59.7368	3.29483
			336.447	109.318
			276.711	106.023	31.319
Mountain Beaver	None		7.65817	2.82793							Mountain Beaver	None	37.83
			153.181	48.9876								LgT	28.83
			145.523	46.1597	37.8312
	LgT		57.0398	19.7004
			120.392	46.0728
			63.3525	26.3724	28.8267
Large Tree Shrew	None		3.97911	4.13525							Large Tree Shrew	None	121.11
			15.7542	5.30201								LgT	15.05
			11.7751	1.16676	121.106
	LgT		26.7949	7.45989
			156.307	110.707
			129.512	103.248	15.0526
Hoffmann’s Two Toed Sloth	None		7.04413	7.01917							Hoffmann’s Two Toed Sloth	None	107.04
			60.05	12.9613
			53.0058	5.94218	107.043
Giant Anteater	None		10.3132	4.39628							Giant Anteater	None	46.45
			487.777	127.74
			477.464	123.344	46.452
Lesser Hairy Armadillo	None		11.6554	5.47579							Lesser Hairy Armadillo	None	38.69
			315.203	99.6327								hTERT	17.33
			303.547	94.1569	38.6861
	hTERT		110.726	38.6978
			204.73	103.806
			94.0034	65.1085	17.3255
Large Madagascar Tenrec	None		0.107362	2.39845							Large Madagascar Tenrec	None	389.65
			12.6687	2.7853								LgT	15.54
			12.5613	0.386847	389.653
	LgT		31.8865	19.2263
			137.101	100.464
			105.215	81.2379	15.5417
Short-eared Elephant Shrew	None		12.0315	5.65646							Short-eared Elephant Shrew	None	68.43
			52.9597	12.8337
			40.9282	7.17724	68.4299
Long-eared Elephant Shrew	None		23.8494	6.42239							Long-eared Elephant Shrew	None	2071
			46.8592	6.55571								E6/E7	18.13
			23.0098	0.133326	2071
	E6/E7		44.0924	6.25648
			168.477	88.5733
			124.384	82.3168	18.1325
Rock Hyrax	None		4.46281	3.19088							Rock Hyrax	None	144.76
			277.686	25.8405								LgT	60.51
			273.223	22.6496	144.757							LgT spont. Immort.	73.82
												LgT+hTERT	31.68
	LgT		15.6198	11.5954
			204.545	49.0598
			188.926	37.4644	60.5137
	LgT spont. Immort.		63.9669	23.9886
			293.554	61.3105
			229.587	37.3219	73.8183
	LgT+hTERT		132.397	41.9373
			278.678	97.3504
			146.281	55.4131	31.6779
Indian Elephant	None		11.0108	10.9396							Indian Elephant	None	43.58
			139.711	46.3758								+hTERT	52.07
			128.7	35.4362	43.5826
	hTERT		60.2888	39.5302
			112.996	51.6779
			52.7076	12.1477	52.0669
African Elephant	None (top line)		47.8049	17.3034							African Elephant	None (top line)	26.7
			127.805	53.2584								None (bottom line)	64.43
			80	35.9551	26.7
	None (bottom line)		11.7073	9.64888
			167.805	38.7219
			156.098	29.073	64.4298
Red Kangaroo	None		7.71558	4.88294							Red Kangaroo	None	90.31
			209.077	31.6388								LgT	25.84
			201.362	26.7559	90.3107
	LgT		16.944	7.29097
			211.649	97.7258
			194.705	90.4348	25.8359
Koala	None		3.54914	4.98258							Koala	None	647.73
			37.4025	5.60976								E6/E7	75.42
			33.8534	0.627178	647.728							+E6/E7 +hTERT	37.59
	E6/E7		25.663	5.50523
			232.605	38.4321
			206.942	32.9268	75.419
	+E6/E7 +hTERT		211.583	38.4321
			295.398	65.1916
			83.8144	26.7596	37.5855
Southern Hairy-nosed Wombast	None		0	4.13462							Southern Hairy-nosed Wombast	None	11232
			4.76695	4.13971								LgT	16.48
			4.76695	0.00509289	11232
	LgT		14.3008	4.63066
			143.644	98.8394
			129.343	94.2087	16.4753
Virginia Opossum	None		3.85409	2.01825							Virginia Opossum	None	148.43
			77.9078	8.00528
			74.0537	5.98704	148.428
Southeast Short-nosed Echidna	None		7.31469	4.7684							Southeast Short-nosed Echidna	None	123.42
			359.59	39.0204								LgT	65.32
			352.276	34.252	123.418
	LgT		81.0468	14.0796
			392.068	71.2167
			311.021	57.1372	65.3209
